# Capsid flexibility during Ty1 virus-like particle assembly

**DOI:** 10.64898/2025.12.17.694965

**Authors:** Bryan S. Sibert, J. Adam Hannon-Hatfield, Giuseppe Nicastro, Matthew A. Cottee, Ian A. Taylor, David J. Garfinkel, Elizabeth R. Wright

## Abstract

The Ty1/Copia family (*Pseudoviridae*) is a widely studied group of long terminal repeat (LTR) retrotransposons present in diverse eukaryotes that share a common ancestor with retroviruses. The founding member Ty1 of *Saccharomyces* assembles into heterogeneous virus-like particles (VLPs) that are composed of the Gag and Gag-Pol proteins. We used cryo-electron tomography (cryo-ET) of Ty1 VLPs purified from a Ty1-less yeast strain expressing a functional Ty1 element to determine the organization and interactions of Gag in Ty1 VLPs. Using sub-tomogram averaging (STA), we observed unique capsomere structures and obtained EM density maps for pentagonal (7.5 Å) and hexagonal (7.9 Å) capsomeres. Through iterative rounds of alignment and classification, we demonstrate that Ty1 VLPs are composed of diverse arrangements of capsomeres, unlike true icosahedral virions. We modeled the structure of the conserved Ty1 Gag capsid C-terminal domain (CA-CTD), previously determined using X-ray crystallography into the capsomeric arrangements, and identified roles for the Dimer-1 interface present in the asymmetric unit, as well as additional interfaces involved in intra- and inter-capsomere assembly. We show that pentagonal or hexagonal capsomere assembly results from flexibility of CA-CTD – CA-CTD interactions at Interface-2. Additionally, we determined the structure of the Ty1 Gag capsid N-terminal domain (CA-NTD) using solution NMR and fitted the CA-NTD into the cryo-ET density maps. Our results indicate that the heterogeneous population of VLP size and morphology arises, at least in part, from the ability of the capsomeres to assemble in diverse organizations. (238 words)
