## Supplemental table 2 for "Capsid flexibility during Ty1 virus-like particle assembly"

### Sheet: Sheet2
	Program	# of tomos	Initial reference	Input particle #	Retained particle #	Next job with particles	Pixel size (Å)	Volume size (px)	Binary mask shape and dimensions (px)	Soft mask edge	Symmetry applied	Min. distance between duplicates (voxels)	Min. angle between duplicates (degrees)	Additional exclusion criteria	Notes	Fig. displaying average or class average
Round 1(a)	PEET	6	single particle (putative hexamer)	59954	37374	Round 2(a)	10.158	40,40,40	Sphere	Gaussian convolution StdDev 4 px	C1	6	45	Pca classification	Initial round of alignment of points to single particle hexamer reference
			from tomogram #1		2746	Round 2(b)			20 (r)
Round 1(b)	PEET	6	single particle (putative pentamer)	59954	17781	Round 1(e)	10.158	40,40,40	Sphere	Gaussian convolution StdDev 4 px	C1	6	45	Pca classification	Initial round of alignment of points to single particle pentamer reference
			from tomogram #1		27024	Round 2(b)			20 (r)
Round 1(c)	PEET	8	Round 1(a) avg	79937	54421	Round 2(a)	10.158	40,40,40	Sphere	Gaussian convolution StdDev 4 px	C1	6	45	Pca classification	Points from additional tomograms aligned to average from 1(a)
									20 (r)
Round 1(d)	PEET	8	Round 1(b) avg	79937	27951	Round 1(e)	10.158	40,40,40	Sphere	Gaussian convolution StdDev 4 px	C1	6	45	Pca classification	Points from additional tomograms aligned to average from 1(b)
					27886	Round 2(b)			20 (r)
Round1(e)	PEET	14	Round 1(a) avg	45732	41880	Round 2(a)	10.158	40,40,40	Sphere	Gaussian convolution StdDev 4 px	C1	6	45	-	Alignment of hexamer classes from 1(b) and 1(d) to average from 1(a)
									20 (r)
Round 2(a)	PEET	14	Round 1(a) avg lowpass filtered 40 Å	133675	112519	Round 3(a)	6.772	60,60,60	Sphere	Gaussian convolution StdDev 4 px	C1	9	45	Pca classification	Alignment of hexamer classes from 1(a), 1(c), and 1(e)
									28 (r)
Round 2(b)	PEET	14	Round 1(b) avg lowpass filtered 40 Å	57656	51332	Round 4(b)	6.772	60,60,60	Sphere	Gaussian convolution StdDev 4 px	C1	9	45	Pca classification	Alignment of pentamer classes from 1(a), 1(b) and 1(d)
									28 (r)
Round 3(a)	PEET	14	Round 2(a) avg	112519	32232	Round 4(a)	6.772	60,60,60	Sphere	Gaussian convolution StdDev 6 px	C1	9	180	Pca classification	Alignment of hexamer classes from 1(a), 1(b) and 1(d)
					13616	Round 5(d)			28 (r)							Fig 2K
					4724	Round 5(e)										Fig 2U
Round 4(a)	PEET	14	Class average from Round 3(a)	32232	3327	Round 5(a)	6.772	60,60,60	Sphere	Gaussian convolution StdDev 6 px	C1	9	180	Pca classification	Alignment of all particles from 3(a) to a class average from 3(a) with a single neighboring pentamer	Fig 2P
									28 (r)
Round4(b)	PEET	14	Class average from Round 3(a)	51332	3582	Round 5(b)	6.772	60,60,60	Sphere	Gaussian convolution StdDev 6 px	C1	9	180	Pca classification	Alignment of particles from 2(b) to a class average from 3(a) with two neighboring pentamers recenterd one of the pentamers	Fig 2F
					6064	Round 5(c)			28 (r)							Fig 2A
Round5(a)	RELION	14	Average of selected particles from Round4(a)	3327	3327	-	6.58*	64,64,64	Cylinder	Cosine-shaped soft edge 8 px		-	-	-	Alignment of particles with a central hexamer and a single pentamer in the surrounding capsomeres	Fig 2R
									23x23 (r x h)
Round5(b)	RELION	14	Average of selected particles from Round4(b)	3582	3582	-	6.58*	64,64,64	Cylinder	Cosine-shaped soft edge 8 px		-	-	-	Alignment of particles centered on two neighboring pentamers	Fig 2I
									23x23 (r x h)
Round5(c)	RELION	14	Average of selected particles from Round4(b)	6064	6064	-	6.58*	64,64,64	Cylinder	Cosine-shaped soft edge 8 px		-	-	-	Alignment of particles with a central pentamer and five hexamers in the surrounding capsomeres	Fig. 2C
									23x23 (r x h)
Round5(d)	RELION	14	Average of selected particles from Round3(a)	13616	13616	-	6.58*	64,64,64	Cylinder	Cosine-shaped soft edge 8 px		-	-	-	Alignment of particles with a central hexamer and two opposing pentamers in the surrounding capsomeres	Fig 2M
									23x23 (r x h)
Round5(e)	RELION	14	Average of selected particles from Round3(a)	4724	4724	-	6.58*	64,64,64	Cylinder	Cosine-shaped soft edge 8 px		-	-	-	Alignment of particles with a central hexamer and six hexamers in the surrounding capsomeres	Fig 2W
									23x23 (r x h)
Round6(a)	PEET	23	Average from Round5(c)	229821	67186		10.158	40,40,40	Sphere	Gaussian convolution StdDev 2 px	C1	6	45	Pca classification	Alignment of initial points from 23 tomograms to average from Round 5(c)
									20 (r)
Round6(b)	PEET	23	Average from Round5(c)	239746	58731		10.158	40,40,40	Sphere	Gaussian convolution StdDev 2 px	C1	6	45	Pca classification	Alignment of initial points from 23 tomograms to average from Round 5(c)
									20 (r)
Round6(c)	PEET	23	Average from Round5(c)	125917	53524	Round 7(a)	6.772	60,60,60	Sphere	Gaussian convolution StdDev 4 px	C1	6	45	Pca classification	Alignment of pentamer classes from 6(a) and 6(b)
									30 (r)
Round6(d)	PEET	23	Average from Round5(d)	229821	163950	Round 6(f)	10.158	40,40,40	Sphere	Gaussian convolution StdDev 2 px	C1	6	45	Pca classification	Alignment of initial points from 23 tomograms to average from Round 5(d)
									20 (r)
Round6(e)	PEET	23	Average from Round5(d)	239746	139415	Round 6(f)	10.158	40,40,40	Sphere	Gaussian convolution StdDev 2 px	C1	6	45	Pca classification	Alignment of initial points from 23 tomograms to average from Round 5(d)
									20 (r)
Round6(f)	PEET	46	Average from Round5(d)	303365	42393	Round 7(b)	6.772	60,60,60	Sphere	Gaussian convolution StdDev 4 px	C1	12	180	Pca classification	Alignment of hexamer classes from 6(e) and 6(f)
									30 (r)
Round6(g)	PEET	23	Average from Round5(c)	239700	87752	Round 6(i)	10.158	40,40,40	Sphere	Gaussian convolution StdDev 2 px		6	45	Pca classification	Alignment of initial points from 23 tomograms to average from Round 5(c)
									20 (r)
Round6(h)	PEET	18	Average from Round5(c)	179818	82860	Round 6(i)	10.158	40,40,40	Sphere	Gaussian convolution StdDev 2 px		6	45	Pca classification	Alignment of initial points from 18 tomograms to average from Round 5(c)
									20 (r)
Round6(i)	PEET	41	Average from Round5(c)	170612	37172	Round 7(a)	6.772	60,60,60	Sphere	Gaussian convolution StdDev 4 px		12	180	Pca classification	Alignment of pentamer classes from 6(g) and 6(h)
									30 (r)
Round6(j)	PEET	23	Average from Round5(d)	239700	90759	Round 6(l)	10.158	40,40,40	Sphere	Gaussian convolution StdDev 2 px		6	45	Pca classification	Alignment of initial points from 23 tomograms to average from Round 5(d)
									20 (r)
Round6(k)	PEET	18	Average from Round5(d)	179818	82450	Round 6(l)	10.158	40,40,40	Sphere	Gaussian convolution StdDev 2 px		6	45	Pca classification	Alignment of initial points from 18 tomograms to average from Round 5(d)
									20 (r)
Round6(l)	PEET	41	Average from Round5(d)	173209	45382	Round 7(b)	6.772	60,60,60	Sphere	Gaussian convolution StdDev 4 px		12	180	Pca classification	Alignment of hexamer classes from Rounds 6(j) and 6(k)
									30 (r)
Round7(a)	RELION	87	Average of selected particles from Rounds 6(c) and 6(i)	90696	36415	Round8(a)	3.386	128128128	Cylinder	Cosine-shaped soft edge 8 px	C1	-	-	3D classification	Alignment of pentamer classes from Rounds 6(c) and 6(i)
									46 x 46 (r x h)
Round7(b)	RELION	87	Average of selected particles from Rounds 6(f) and 6(l)	87775	38028	Round8(b)	3.386	128128128	Cylinder	Cosine-shaped soft edge 18 px	C1	-	-	3D classification	Alignment of hexamer classes from 6(f) and 6(l)
									46 x 46 (r x h)
Round8(a)	RELION	87	Average of selected particles from Round 7(a)	36415	36415	Round9(a)	3.386	128128128	Cylinder	Cosine-shaped soft edge 8 px	C5	-	-		Alignment of selected class from Round 7(a)
									46 x 46 (r x h)
Round8(b)	RELION	87	Average of selected particles from Round 7(b)	38028	38028	Round9(b)	3.386	128128128	Cylinder	Cosine-shaped soft edge 18 px	C2	-	-		Alignment of selected class from Round 7(b)
									46 x 46 (r x h)
Round9(a)	RELION	87	Average of selected particles from Round 7(a)	36415	36415	Round 10(a)	1.693	256256256	Cylinder	Cosine-shaped soft edge 16 px	C5	-	-	-	No particle alignment. CTF refinement and frame alignment using particles from 8(a)
									46 x 60 (r x h)
Round9(b)	RELION	87	Average from Round 8(b)	38028	38028	-	1.693	256256256	From lowpass filtered map	Cosine-shaped soft edge 12 px	C2	-	-	-	No particle alignment. CTF refinement, frame alignment, and second round of CTF refinement using particles from 8(b)	Fig 3E
Round 10(a)	RELION	87	Average from Round 9(a)	36415	18914	Round 11(a)	3.386	128128128	Cylinder	Cosine-shaped soft edge 8 px	C5	-	-	3D classification	Alignment of refined particles from 9(a) followed by frame alignment.
									46 x 46 (r x h)
Round11(a)	RELION	87	Average from Round 10(a)	18914	18914	-	1.693	256256256	From lowpass filtered map	Cosine-shaped soft edge 12 px	C5	-	-	-	Alignment of refined particles from selected class from Round 10(a)	Fig 3A
*Jobs with pixel sizes marked with an asterik used the calibrated pixel size of 1.645, jobs without an asterik used the nominal pixel size of 1.693. RELION post-processing was done with 1.645 pixel size.
